# Autoregulation of three yeast ribosomal protein genes by splicing inhibition

**DOI:** 10.64898/2025.12.19.695493

**Authors:** David Granas, Anirudh Kesanapally, Michael A. White, Gary D. Stormo

**Affiliations:** Department of Genetics and Center for Genomics and Systems Biology, Washington University School of Medicine

**Keywords:** autoregulation, mRNA structure, splicing

## Abstract

Yeast ribosomal protein genes *RPL18B, RPL28* and *RPS22B* are autoregulated by inhibition of splicing. This is demonstrated by inserting their introns into a chromosomal copy of GFP and observing repression upon induction of the cognate protein. In *RPL18B* and *RPS22B*, a predicted conserved secondary structure within the intron is required for regulation, while in *RPL28* it is not.
