## supplemental table s2 for "Autoregulation of three yeast ribosomal protein genes by splicing inhibition"

### Sheet: RPL18B
strain	experiment	n_replicates	gene_intron_is_from	intron_number	induced_protein	GFP_mean_induced	GFP_mean_uninduced	GFP_stdev_induced	GFP_stdev_uninduced	sequence (blue = UTR, brown = RPL18B coding, black = intron, green = eGFP coding, dash = deletion)
BG	v1	2			mCherryOnly	1233.363095971239	1143.6465965298594	22.691000902954077	7.011972238804479
Deletion (Del-str)	v1	3	RPL18B	1	Rpl18a-with-CTag-mCherry	80405.83037375362	84376.13898677441	2877.9431588533416	2389.8757958861784	AATTAGAAGAAAACAAAAAACAAA ATGGGTATTGATCACACTTCCAAGCAACACAAAAGATCCGGTCATAGAACCGCTCCAAAATCCGATAACGTCTATTTGAAATTATTGGTCAAACTATACACTTTCCTAGCTC GTATGTATTGAAATCTCCCTCCCAATTTTCTTCAGGATAAAAGGATTCTGTGATATTATTAACTTCTAGTCCCGGCGATCTTCTAATGGCTTCAGTCTTAGTATCGTTGCGTGCGACGGATCTCTTAGACAAAAGTGGAATTTGTTCTCTTTTGTGTTAAAGATTTCCACTAGAACAGAAAGCGGTAGTTTTCTGGAA---------------------------------------------------------------…
WT (Full Intron)	v1	2	RPL18B	1	Rpl18a-with-CTag-mCherry	44791.54210482224	156646	367.5210002887581	996.1878240744804	AATTAGAAGAAAACAAAAAACAAA ATGGGTATTGATCACACTTCCAAGCAACACAAAAGATCCGGTCATAGAACCGCTCCAAAATCCGATAACGTCTATTTGAAATTATTGGTCAAACTATACACTTTCCTAGCTC GTATGTATTGAAATCTCCCTCCCAATTTTCTTCAGGATAAAAGGATTCTGTGATATTATTAACTTCTAGTCCCGGCGATCTTCTAATGGCTTCAGTCTTAGTATCGTTGCGTGCGACGGATCTCTTAGACAAAAGTGGAATTTGTTCTCTTTTGTGTTAAAGATTTCCACTAGAACAGAAAGCGGTAGTTTTCTGGAAATTCTGCGAGTACTAAAGGAAGTACAATACGACCTTCAAGTGCGGACCAACTATTAACTGAGC…

### Sheet: RPS22B
strain	experiment	n_replicates	gene_intron_is_from	intron_number	induced_protein	GFP_mean_induced	GFP_mean_uninduced	GFP_stdev_induced	GFP_stdev_uninduced	sequence (blue = UTR, black = intron, green = eGFP coding, dash = deletion, lowercase = mutation)
BG	v1	1				746.9693524092901	814.9821763362164
BG	v2	1				775.9653918895721	838.6060409402371
BG	v3	1				858.4456380371237	851.2889468613338
NP	v1	2	RPS22B	UTR-Intron	mCherryOnly	161162.63601440977	156826.47502303537	562.051	160.8615018420651
WT	v1	2	RPS22B	UTR-Intron	Rps22a-with-NTag-mCherry	16116.408935440162	127790.04559462324	819.3795617953366	3774.472527769101	GTGAACAAATAAATTATAAGATACCACATTAACAACAA GTATGTGGACGAGGTGTGGTAAGATCTCCGCTGAGGTTGATTGAAAAGTATTGGGTAAATTTGTACTTTTTGTCTGCTGCTGGTCGTTTGTCTTTCGTTTTAAAATTGCGCTAGACAAGTAAACAGGGATTGCTTAAGAATCAAAGTAGCTTAACTCTAAAGTATTATTTTCCTCAGTTGTGGGCCCATGTGTTGGAGGGAAGGAATATATTGAAATGTAAATGTTCTTAAGTTCGGTTGAACTTGGATATTGTTACAAGAGTTCTAGTCTTTGATACCATTTTTACGCAATTACAACCGCATTATTTACCTTTTCATCTTCAGTTTTACGGTTCAGTTTATTCTGTTACGAAAGAACTA…
WT (using untagged CL)	v1	2	RPS22B	UTR-Intron	Rps22a-without-mCherry	10555.861062470864	150515.05378981726	590.6329582583182	3303.627824727514
WT	v2	1	RPS22B	UTR-Intron	Rps22a-with-NTag-mCherry	16115.333727636324	117965.01720748156			GTGAACAAATAAATTATAAGATACCACATTAACAACAA GTATGTGGACGAGGTGTGGTAAGATCTCCGCTGAGGTTGATTGAAAAGTATTGGGTAAATTTGTACTTTTTGTCTGCTGCTGGTCGTTTGTCTTTCGTTTTAAAATTGCGCTAGACAAGTAAACAGGGATTGCTTAAGAATCAAAGTAGCTTAACTCTAAAGTATTATTTTCCTCAGTTGTGGGCCCATGTGTTGGAGGGAAGGAATATATTGAAATGTAAATGTTCTTAAGTTCGGTTGAACTTGGATATTGTTACAAGAGTTCTAGTCTTTGATACCATTTTTACGCAATTACAACCGCATTATTTACCTTTTCATCTTCAGTTTTACGGTTCAGTTTATTCTGTTACGAAAGAACTA…
WT	v3	1	RPS22B	UTR-Intron	Rps22a-with-NTag-mCherry	13671.576090013146	125157.39561369538			GTGAACAAATAAATTATAAGATACCACATTAACAACAA GTATGTGGACGAGGTGTGGTAAGATCTCCGCTGAGGTTGATTGAAAAGTATTGGGTAAATTTGTACTTTTTGTCTGCTGCTGGTCGTTTGTCTTTCGTTTTAAAATTGCGCTAGACAAGTAAACAGGGATTGCTTAAGAATCAAAGTAGCTTAACTCTAAAGTATTATTTTCCTCAGTTGTGGGCCCATGTGTTGGAGGGAAGGAATATATTGAAATGTAAATGTTCTTAAGTTCGGTTGAACTTGGATATTGTTACAAGAGTTCTAGTCTTTGATACCATTTTTACGCAATTACAACCGCATTATTTACCTTTTCATCTTCAGTTTTACGGTTCAGTTTATTCTGTTACGAAAGAACTA…
D1	v3	2	RPS22B	UTR-Intron	Rps22a-with-NTag-mCherry	2530.768925909354	10043.885288765669	137.27675247039056	888.5796610787861	GTGAACAAATAAATTATAAGATACCACATTAACAACAA GTATGTGGACGAGGTGT------------------------------------------------------------------------------------------GCGCTAGACAAGTAAACAGGGATTGCTTAAGAATCAAAGTAGCTTAACTCTAAAGTATTATTTTCCTCAGTTGTGGGCCCATGTGTTGGAGGGAAGGAATATATTGAAATGTAAATGTTCTTAAGTTCGGTTGAACTTGGATATTGTTACAAGAGTTCTAGTCTTTGATACCATTTTTACGCAATTACAACCGCATTATTTACCTTTTCATCTTCAGTTTTACGGTTCAGTTTATTCTGTTACGAAAGAACTA…
D2	v3	2	RPS22B	UTR-Intron	Rps22a-with-NTag-mCherry	272431.63499283907	310938.0879410132	447.1112020179807	8801.65	GTGAACAAATAAATTATAAGATACCACATTAACAACAA GTATGTGGACGAGGTGTGGTAAGATCTCCGCTGAGGTTGATTGAAAAGTATTGGGTAAATTTGTACTTTTTGTCTGCTGCTGGTCGTTTGTCTTTCGTTTTAAAATTGCGCTAGACAAGTAAACAGGGATTGCTTAAGAATCAAAGTAGCTTAACTCTAAAGTATTATTTTCCTCAGTTGTGGGCCCATGTGTTGGAGGGAAGGAATATATTGAAATGTAAATGTTCTTAAGTTCGGTTGAACTTGGATATTGTTACAAGAGTTCTAGTCTTTGATACCATTTTTACGCAATTACAACCGCATTATTTACCTTTTCATCTTCAGTTTTACGGTTCAGTTTATTCTGTTACGAAAGAACTA…
D3	v3	2	RPS22B	UTR-Intron	Rps22a-with-NTag-mCherry	1502.205114837638	4498.39	40.8636	203.67701038120373	GTGAACAAATAAATTATAAGATACCACATTAACAACAA GTATGTGGACGAGGTGTGGTAAGATCTCCGCTGAGGTTGATTGAAAAGTATTGGGTAAATTTGTACTTTTTGTCTGCTGCTGGTCGTTTGTCTTTCGTTTTAAAATTGCGCTAGACAAGTAAACAGGGATTGCTTAAGAATCAAAGTAGCTTAACTCTAAAGTATTATTTTCCTCAGTTGTGGGCCCATGTGTTGGAGGGAAGGAATATATTGAAATGTAAATGTTCTTAAGTTCGGTTGAACTTGGATATTGTTACAAGAGTTCTAGTCTTTGATACCATTTTTACGCAATTACAACCGCATTATTTACCTTTTCATCTTCAGTTTTACGGTTCAGTTTATTCTGTTACGAAAGAACTA…
S1	v2	2	RPS22B	UTR-Intron	Rps22a-with-NTag-mCherry	308154.1972598528	367906.3815510484	13650.507978414844	3094.469354374711	GTGAACAAATAAATTATAAGATACCACATTAACAACAA GTATGTGGACGAGGTGTGGTAAGATCTCCGCTGAGGTTGATTGAAAAGTATTGGGTAAATTTGTACTTTTTGTCTGCTGCTGGTCGTTTGTCTTTCGTTTTAAAATTGCGCTAGACAAGTAAACAGGGATTGCTTAAGAATCAAAGTAGCTTAACTCTAAA------------------------------------------------------------------------------------------------AAGAGTTCTAGTCTTTGATACCATTTTTACGCAATTACAACCGCATTATTTACCTTTTCATCTTCAGTTTTACGGTTCAGTTTATTCTGTTACGAAAGAACTA…
S2	v3	2	RPS22B	UTR-Intron	Rps22a-with-NTag-mCherry	310385.0975106092	356727.03145813633	2483.3043853514887	13316.082420898572	GTGAACAAATAAATTATAAGATACCACATTAACAACAA GTATGTGGACGAGGTGTGGTAAGATCTCCGCTGAGGTTGATTGAAAAGTATTGGGTAAATTTGTACTTTTTGTCTGCTGCTGGTCGTTTGTCTTTCGTTTTAAAATTGCGCTAGACAAGTAAACAGGGATTGCTTAAGAATCAAAGTAGCTTAACTCTAAAGTATTATTTTCCTCAGTTGTGGGCCCATGTGTTGGAGGGAAGGAATATATTGAAATG----------------------------------------------------------------------CAATTACAACCGCATTATTTACCTTTTCATCTTCAGTTTTACGGTTCAGTTTATTCTGTTACGAAAGAACTA…
S3	v2	2	RPS22B	UTR-Intron	Rps22a-with-NTag-mCherry	38102.26777156029	152779	7.815811276897532	7112.041861255608	GTGAACAAATAAATTATAAGATACCACATTAACAACAA GTATGTGGACGAGGTGTGGTAAGATCTCCGCTGAGGTTGATTGAAAAGTATTGGGTAAATTTGTACTTTTTGTCTGCTGCTGGTCGTTTGTCTTTCGTTTTAAAATTGCGCTAGACAAGTAAACAGGGATTGCTTAAGAATCAAAGTAGCTTAACTCTAAA---------------------------------------------------GAAATGTAAATGTTCTTAAGTTCGGTTGAACTTGGATATTGTTACAAGAGTTCTAGTCTTTGATACCATTTTTACGCAATTACAACCGCATTATTTACCTTTTCATCTTCAGTTTTACGGTTCAGTTTATTCTGTTACGAAAGAACTA…
S4	v2	2	RPS22B	UTR-Intron	Rps22a-with-NTag-mCherry	310552	370316.1845323305	6752.662020435699	3190.7058933651333	GTGAACAAATAAATTATAAGATACCACATTAACAACAA GTATGTGGACGAGGTGTGGTAAGATCTCCGCTGAGGTTGATTGAAAAGTATTGGGTAAATTTGTACTTTTTGTCTGCTGCTGGTCGTTTGTCTTTCGTTTTAAAATTGCGCTAGACAAGTAAACAGGGATTGCTTAAGAATCAAAGTAGCTTAACTCTAAAGTATTATTTTCCTCAGTTGTGGGCCCATGTGTTGGAGGGAAGGAATATATTGAAAT----------------------------------------AAGAGTTCTAGTCTTTGATACCATTTTTACGCAATTACAACCGCATTATTTACCTTTTCATCTTCAGTTTTACGGTTCAGTTTATTCTGTTACGAAAGAACTA…
H1	v1	2	RPS22B	UTR-Intron	Rps22a-without-mCherry	307735.1422945638	324379.5786578348	378.7889486694428	2728.36	GTGAACAAATAAATTATAAGATACCACATTAACAACAA GTATGTGGACGAGGTGTGGTAAGATCTCCGCTGAGGTTGATTGAAAAGTATTGGGTAAATTTGTACTTTTTGTCTGCTGCTGGTCGTTTGTCTTTCGTTTTAAAATTGCGCTAGACAAGTAAACAGGGATTGCTTAAGAAagttAGTAGCTTAACTCTAAAGTATTATTTTCCTCAGTTGTGGGCCCATGTGTTGGAGGGAAGGAATATATTGAAATGTAAATGTTCTTAAGTTCGGTTGAACTTGGATATTGTTACAAGAGTTCTAGTCTTTGATACCATTTTTACGCAATTACAACCGCATTATTTACCTTTTCATCTTCAGTTTTACGGTTCAGTTTATTCTGTTACGAAAGAACTA…
H1-2	v1	2	RPS22B	UTR-Intron	Rps22a-without-mCherry	12151.503896391983	175605.25322278822	132.07178144799843	3458.1580298338604	GTGAACAAATAAATTATAAGATACCACATTAACAACAA GTATGTGGACGAGGTGTGGTAAGATCTCCGCTGAGGTTGATTGAAAAGTATTGGGTAAATTTGTACTTTTTGTCTGCTGCTGGTCGTTTGTCTTTCGTTTTAAAATTGCGCTAGACAAGTAAACAGGGATTGCTTAAGAAagttAGTAGCTTAACTCTAAAGTATTATTTTCCTCAGTTGTGGGCCCATGTGTTGGAGGGAAGGAATATATTGAAATGTAAATGTTCTTAAGTTCGGTTGAACTTGGATATTGTTACAAGAGTTCTAGTCTaactTACCATTTTTACGCAATTACAACCGCATTATTTACCTTTTCATCTTCAGTTTTACGGTTCAGTTTATTCTGTTACGAAAGAACTA…
H2	v1	2	RPS22B	UTR-Intron	Rps22a-without-mCherry	345714.8946876413	353707.33376305364	4113.444258718291	7618.503824021853	GTGAACAAATAAATTATAAGATACCACATTAACAACAA GTATGTGGACGAGGTGTGGTAAGATCTCCGCTGAGGTTGATTGAAAAGTATTGGGTAAATTTGTACTTTTTGTCTGCTGCTGGTCGTTTGTCTTTCGTTTTAAAATTGCGCTAGACAAGTAAACAGGGATTGCTTAAGAATCAAAGTAGCTTAACTCTAAAGTATTATTTTCCTCAGTTGTGGGCCCATGTGTTGGAGGGAAGGAATATATTGAAATGTAAATGTTCTTAAGTTCGGTTGAACTTGGATATTGTTACAAGAGTTCTAGTCTaactTACCATTTTTACGCAATTACAACCGCATTATTTACCTTTTCATCTTCAGTTTTACGGTTCAGTTTATTCTGTTACGAAAGAACTA…
B1	v2	2	RPS22B	UTR-Intron	Rps22a-with-NTag-mCherry	297556.4722457951	373161.9723716551	7629.580517786622	15306.494868191689	GTGAACAAATAAATTATAAGATACCACATTAACAACAA GTATGTGGACGAGGTGTGGTAAGATCTCCGCTGAGGTTGATTGAAAAGTATTGGGTAAATTTGTACTTTTTGTCTGCTGCTGGTCGTTTGTCTTTCGTTTTAAAATTGCGCTAGACAAGTAAACAGGGATTGCTTAAGAATCAAAG--GCTTAACTCTAAAGTATTATTTTCCTCAGTTGTGGGCCCATGTGTTGGAGGGAAGGAATATATTGAAATGTAAATGTTCTTAAGTTCGGTTGAACTTGGATATTGTTACAAGAGTTCTAGTCTTTGATACCATTTTTACGCAATTACAACCGCATTATTTACCTTTTCATCTTCAGTTTTACGGTTCAGTTTATTCTGTTACGAAAGAACTA…
B2	v1	2	RPS22B	UTR-Intron	Rps22a-without-mCherry	333553.7222031243	390311.15064290445	9441.84	7526.3140715912605	GTGAACAAATAAATTATAAGATACCACATTAACAACAA GTATGTGGACGAGGTGTGGTAAGATCTCCGCTGAGGTTGATTGAAAAGTATTGGGTAAATTTGTACTTTTTGTCTGCTGCTGGTCGTTTGTCTTTCGTTTTAAAATTGCGCTAGACAAGTAAACAGGGATTGCTTAAGAATCAAAGTAGCTTAACTCTAAAGTATTATTTTCCTCAGTTGTGGGCCCATGTGTTGGAGGGAAGGAATATATTGAAATGTAAATGTTCTTAAGTTCGGTTGAACTTGGATATTGTTACAAGAGTTCTAGTCTTTGAT----TTTTTACGCAATTACAACCGCATTATTTACCTTTTCATCTTCAGTTTTACGGTTCAGTTTATTCTGTTACGAAAGAACTA…
B3	v2	2	RPS22B	UTR-Intron	Rps22a-with-NTag-mCherry	275458.3293834501	357488.9513548971	7175.940049579529	2860.1747486142995	GTGAACAAATAAATTATAAGATACCACATTAACAACAA GTATGTGGACGAGGTGTGGTAAGATCTCCGCTGAGGTTGATTGAAAAGTATTGGGTAAATTTGTACTTTTTGTCTGCTGCTGGTCGTTTGTCTTTCGTTTTAAAATTGCGCTAGACAAGTAAACAGGGATTGCTTAAGAATCAAAGTAGCTTAACTCTAAAGTATTATTTTCCTCAGTTGTGGGCCCATGTGTTGGAGGGAAGGAATATATTGAAATGTAAATGTTCTTAAGTTCGGTTGAACTTGGATATTGTTACAAGAGTTCTAGTCTTTGATcaacTTTTTACGCAATTACAACCGCATTATTTACCTTTTCATCTTCAGTTTTACGGTTCAGTTTATTCTGTTACGAAAGAACTA…
B4	v2	2	RPS22B	UTR-Intron	Rps22a-with-NTag-mCherry	235932.70703168743	343595.9345625493	3678.334607593682	7682.597255129197	GTGAACAAATAAATTATAAGATACCACATTAACAACAA GTATGTGGACGAGGTGTGGTAAGATCTCCGCTGAGGTTGATTGAAAAGTATTGGGTAAATTTGTACTTTTTGTCTGCTGCTGGTCGTTTGTCTTTCGTTTTAAAATTGCGCTAGACAAGTAAACAGGGATTGCTTAAGAATCAAAGTAGCTTAACTCTAAAGTATTATTTTCCTCAGTTGTGGGCCCATGTGTTGGAGGGAAGGAATATATTGAAATGTAAATGTTCTTAAGTTCGGTTGAACTTGGATATTGTTACAAGAGTTCTAGTCTTTGATcacaTTTTTACGCAATTACAACCGCATTATTTACCTTTTCATCTTCAGTTTTACGGTTCAGTTTATTCTGTTACGAAAGAACTA…

### Sheet: RPL28
strain	experiment	n_replicates	gene_intron_is_from	intron_number	induced_protein	GFP_mean_induced	GFP_mean_uninduced	GFP_stdev_induced	GFP_stdev_uninduced	sequence (blue = UTR, brown = RPL28 coding, black = intron, green = eGFP coding, dash = deletion)
BG	1	2			mCherryOnly	1233.363095971239	1143.6465965298594	22.691000902954077	7.011972238804479
Deletion (Del-str)	1	3	RPL28	1	Rpl28-with-CTag-mCherry	93580.7	356968.82305031666	3733.84	59001.185451907295	ATCCAACTAATCAAGA ATGCCTTCCAGATTCACTAAGACTAGAAAGCACAGAGGTCACGTCTCAG GTATGTAGTTCCATTTGGAAGAGGGAATGAAAGAACCAAGACGGTGACTTTTTTTTTAGTGTTGTGCAACCAATATGTCGTGTGTATATCATGGTACAGGAGAATGTCAATCAGCTAA--------------------------------------------------------------------------------------------------------------------AGCAAAAAGAAAGTGTGCATAGCCTTTGTCATACTTCTCCTTTATTATACCATGATATTCAGAACAGTCATACTGTCTACTCATTTTACGGCTATAAA…
WT (Full Intron)	1	2	RPL28	1	Rpl28-with-CTag-mCherry	42076.70333847276	258175.1256956177	2277.5165988300328	4289.9	ATCCAACTAATCAAGA ATGCCTTCCAGATTCACTAAGACTAGAAAGCACAGAGGTCACGTCTCAG GTATGTAGTTCCATTTGGAAGAGGGAATGAAAGAACCAAGACGGTGACTTTTTTTTTAGTGTTGTGCAACCAATATGTCGTGTGTATATCATGGTACAGGAGAATGTCAATCAGCTAAGTGTACTCAACATATTTCTTTGTGTTTTGATTGCGAACTTTGTATTACCATCTCACTGTTGAGACGGCTTATTTGAGGTAATAGCTCGAGTAAATGTACTCTTCCATCGCAAACTGAGCAAAAAGAAAGTGTGCATAGCCTTTGTCATACTTCTCCTTTATTATACCATGATATTCAGAACAGTCATACTGTCTACTCATTTTACGGCTATAAA…
WT (Full Intron)	2	2	RPL28	1	Rpl28-with-CTag-mCherry	122274	180549	1730.73	1111.16	ATCCAACTAATCAAGA ATGCCTTCCAGATTCACTAAGACTAGAAAGCACAGAGGTCACGTCTCAG GTATGTAGTTCCATTTGGAAGAGGGAATGAAAGAACCAAGACGGTGACTTTTTTTTTAGTGTTGTGCAACCAATATGTCGTGTGTATATCATGGTACAGGAGAATGTCAATCAGCTAAGTGTACTCAACATATTTCTTTGTGTTTTGATTGCGAACTTTGTATTACCATCTCACTGTTGAGACGGCTTATTTGAGGTAATAGCTCGAGTAAATGTACTCTTCCATCGCAAACTGAGCAAAAAGAAAGTGTGCATAGCCTTTGTCATACTTCTCCTTTATTATACCATGATATTCAGAACAGTCATACTGTCTACTCATTTTACGGCTATAAA…
RPL28.v2 (UTR, CDS, Intron)	2	2	RPL28	1	Rpl28-with-CTag-mCherry	481751	372900	9190.75	2294.99	ATGTCTAAAGGTGAAGAATTATTCACTGGTGTTGTCCCAATTTTGGTTG GTATGTAGTTCCATTTGGAAGAGGGAATGAAAGAACCAAGACGGTGACTTTTTTTTTAGTGTTGTGCAACCAATATGTCGTGTGTATATCATGGTACAGGAGAATGTCAATCAGCTAAGTGTACTCAACATATTTCTTTGTGTTTTGATTGCGAACTTTGTATTACCATCTCACTGTTGAGACGGCTTATTTGAGGTAATAGCTCGAGTAAATGTACTCTTCCATCGCAAACTGAGCAAAAAGAAAGTGTGCATAGCCTTTGTCATACTTCTCCTTTATTATACCATGATATTCAGAACAGTCATACTGTCTACTCATTTTACGGCTATAAAAGGTAACTTTCATTTAG…
RPL28.v3 (Intron)	2	6			Rpl28-with-CTag-mCherry	453513	346501	44033.1	3130.11	ATCCAACTAATCAAGA ATGCCTTCCAGATTCACTAAGACTAGAAAGCACAGAGGTCACGTCTCAGCCGGTAAA TCTAAAGGT
RPL28.v4 (UTR, CDS)	2	6			Rpl28-with-CTag-mCherry	404987	309449	49788.5	7342.58	ATGCCTTCCAGATTCACTAAGACTAGAAAGCACAGAGGTCACGTCTCAGCCGGTAAA TCTAAAGGT
RPL28.v5 (CDS, Intron)	2	6	RPL28	1	Rpl28-with-CTag-mCherry	144327	206327	84380.1	4018.97	ATGCCTTCCAGATTCACTAAGACTAGAAAGCACAGAGGTCACGTCTCAG GTATGTAGTTCCATTTGGAAGAGGGAATGAAAGAACCAAGACGGTGACTTTTTTTTTAGTGTTGTGCAACCAATATGTCGTGTGTATATCATGGTACAGGAGAATGTCAATCAGCTAAGTGTACTCAACATATTTCTTTGTGTTTTGATTGCGAACTTTGTATTACCATCTCACTGTTGAGACGGCTTATTTGAGGTAATAGCTCGAGTAAATGTACTCTTCCATCGCAAACTGAGCAAAAAGAAAGTGTGCATAGCCTTTGTCATACTTCTCCTTTATTATACCATGATATTCAGAACAGTCATACTGTCTACTCATTTTACGGCTATAAAAGGTAACTTTCATTTAG…
